# Comparative Multiomic Analysis Reveals Low T Cell Infiltration as the Primary Feature of Tobacco Use in HPV(+) Oropharyngeal Cancer

**DOI:** 10.1101/2021.03.23.436478

**Authors:** Benjamin M. Wahle, Paul Zolkind, Ricardo Ramirez, Zachary L. Skidmore, Angela Mazul, D. Neil Hayes, Vlad C. Sandulache, Wade L. Thorstad, Douglas Adkins, Obi L. Griffith, Malachi Griffith, Jose P. Zevallos

**Affiliations:** Washington University Department of Otolaryngology – Head and Neck Surgery, St. Louis, Missouri, USA; McDonnell Genome Institute, Washington University School of Medicine, St. Louis, Missouri, USA; Department of Medicine, Division of Hematology-Oncology, University of Tennessee Health Science Center, Memphis, Tennessee, USA; Bobby R. Alford Department of Otolaryngology Head and Neck Surgery, Baylor College of Medicine, Houston, Texas, USA; ENT Section, Operative Care Line, Michael E. DeBakey Veterans Affairs Medical Center, Houston, Texas, USA; Department of Radiation Oncology, Washington University School of Medicine, St Louis, MO, United States; Department of Medicine, Division of Oncology, Washington University School of Medicine, St. Louis, Missouri, USA

## Abstract

**Purpose:** Tobacco use is an independent adverse prognostic feature in human papillomavirus (HPV)-associated oropharyngeal squamous cell carcinoma (OPSCC). Despite this, the biologic features associated with tobacco use have not been systematically investigated in this population. We sought to characterize the genomic and immunologic features of HPV(+) OPSCC associated with tobacco use and adverse oncologic outcomes.

**Experimental Design:** Whole exome sequencing of 47 primary HPV(+) OPSCC tumors was performed to investigate mutational differences associated with tobacco exposure. To characterize the tumor immune microenvironment (TIME), targeted mRNA hybridization was performed and immunohistochemical (IHC) staining was used to validate these findings.

**Results:** Low expression of transcripts in a T cell-inflamed gene expression profile (TGEP) was associated with tobacco use at the time of diagnosis and lower overall and disease-free survival. Tobacco use was associated with an increased proportion of T>C substitutions and a lower proportion of mutational signatures typically observed in HPV(+) OPSCC tumors, but was not associated with increases in mutational burden or the rate of recurrent oncogenic mutations.

**Conclusions:** In HPV(+) OPSCC, low T cell infiltration of primary tumors is associated with current tobacco use and worse oncologic outcomes. Rather than an increased mutational burden, tobacco’s primary and clinically relevant association is immunosuppression of the primary TIME. An objective clinical assay like the TGEP, which quantifies immune infiltration of the primary TIME, may have value for HPV(+) OPSCC risk stratification in future clinical trials.
