## Supplemental Table 2 for "Comparative Multiomic Analysis Reveals Low T Cell Infiltration as the Primary Feature of Tobacco Use in HPV(+) Oropharyngeal Cancer"

### Sheet: Index
Sheet	Description
S2A	Unsupervised clustering - Column Cluster 1 Genes and ORA Results
S2B	Unsupervised clustering - Column Cluster 2 Genes and ORA Results
S2C	Unsupervised clustering - Column Cluster 3 Genes and ORA Results
S2D	Unsupervised clustering - Column Cluster 4 Genes and ORA Results

### Sheet: S2A
Gene List		Top 10 ORA Gene Sets, by database:
ADGRE1
APC		KEGG
APLNR		Gene Set	Description	Size	Expect	Ratio	P Value	FDR
APOE		hsa05221	Acute myeloid leukemia	27	9.0734	1.7634	0.0046246	0.52183
AQP9		hsa04550	Signaling pathways regulating pluripotency of stem cells	36	12.098	1.5705	0.011422	0.52183
ARG2		hsa04152	AMPK signaling pathway	20	6.721	1.7854	0.012597	0.52183
AXIN1		hsa05225	Hepatocellular carcinoma	49	16.467	1.4575	0.014761	0.52183
AXL		hsa04934	Cushing syndrome	25	8.4013	1.6664	0.015734	0.52183
BAD		hsa05213	Endometrial cancer	25	8.4013	1.6664	0.015734	0.52183
BAX		hsa05226	Gastric cancer	50	16.803	1.4283	0.019865	0.56472
BBC3		hsa05224	Breast cancer	54	18.147	1.3777	0.029455	0.70814
BCAT1		hsa05210	Colorectal cancer	37	12.434	1.4477	0.036746	0.70814
BCL2L1		hsa05217	Basal cell carcinoma	20	6.721	1.6367	0.037387	0.70814
BNIP3
BRD3		Panther
BRD4		Gene Set	Description	Size	Expect	Ratio	P Value	FDR
C2		P00005	Angiogenesis	41	12.027	1.5798	0.0099809	0.31428
CASP9		P00004	Alzheimer disease-presenilin pathway	21	6.16	1.7857	0.018487	0.31428
CBLC		P00057	Wnt signaling pathway	36	10.56	1.5152	0.029626	0.33576
CCL13		P00012	Cadherin signaling pathway	19	5.5733	1.6148	0.067516	0.57389
CCL18		P00045	Notch signaling pathway	9	2.64	1.8939	0.0876	0.59568
CCL2		P00030	Hypoxia response via HIF activation	11	3.2267	1.5496	0.19198	0.97408
CCL3.L1		P04398	p53 pathway feedback loops 2	20	5.8667	1.3636	0.20055	0.97408
CCL7		P00056	VEGF signaling pathway	15	4.4	1.3636	0.25457	1
CCL8		P00024	Glycolysis	7	2.0533	1.461	0.33693	1
CCNA1		P00031	Inflammation mediated by chemokine and cytokine signaling pathway	50	14.667	1.0909	0.38297	1
CCNE1
CD14		Reactome
CD163		Gene Set	Description	Size	Expect	Ratio	P Value	FDR
CD300A		R-HSA-2559582	Senescence-Associated Secretory Phenotype (SASP)	15	5.0077	2.1966	0.0016304	0.64654
CD36		R-HSA-8957275	Post-translational protein phosphorylation	10	3.3385	2.3963	0.0032174	0.64654
CD44		R-HSA-381426	Regulation of Insulin-like Growth Factor (IGF) transport and uptake by Insulin-like Growth Factor Binding Proteins (IGFBPs)	12	4.0062	2.2465	0.0036052	0.64654
CD58		R-HSA-195721	Signaling by WNT	30	10.015	1.6974	0.006186	0.83202
CD68		R-HSA-4086398	Ca2+ pathway	6	2.0031	2.4961	0.017514	1
CDH2		R-HSA-5674400	Constitutive Signaling by AKT1 E17K in Cancer	8	2.6708	2.2465	0.019186	1
CDK6		R-HSA-6798695	Neutrophil degranulation	55	18.362	1.3615	0.035179	1
CDKN1A		R-HSA-201681	TCF dependent signaling in response to WNT	20	6.677	1.6475	0.035737	1
CDKN1C		R-HSA-2122947	NOTCH1 Intracellular Domain Regulates Transcription	11	3.6723	1.9061	0.037656	1
CDKN2A		R-HSA-8953897	Cellular responses to external stimuli	40	13.354	1.4228	0.039711	1
CDKN2B
CEACAM3
CEBPB
CES3
CHUK
CLEC4E
CLEC7A
CMKLR1
CNTFR
COL11A2
CPA3
CSF1
CSF2
CSF3
CSF3R
CST2
CTAG1B
CTNNB1
CX3CL1
CX3CR1
CXCL12
CXCL16
CXCL5
CXCL6
CXCR2
DEFB134
DKK1
DLL4
DNMT1
DTX4
EGF
EIF2B4
EIF4EBP1
EIF5AL1
ELOB
EPCAM
ERBB2
F2RL1
FADD
FBP1
FCAR
FCGR1A
FCGR2A
FCGR3A.B
FCGRT
FCN1
FGF13
FGF9
FPR1
FPR3
FZD8
FZD9
GHR
GLUD1
GLUL
GNG4
GNLY
GPC4
GPR160
H2AFX
HAVCR2
HDAC11
HDAC3
HDAC5
HES1
HEY1
HK1
HLA.B
HLA.C
HLA.DQA2
HMGA1
HNF1A
HPV18_E2
HPV18_E6
HPV18_E7
HRAS
HSD11B1
ID4
IER3
IFI35
IFNA1
IFNGR2
IGF2R
IHH
IKBKG
IL10
IL11
IL1A
IL1B
IL24
IL32
IL34
IL4
IL6
INHBA
IRF5
ITGAM
KEAP1
KIR2DL3
KIR3DL1
KIR3DL2
LIF
LILRA1
LILRA3
LILRA5
LILRB2
LTBP1
LYZ
MAGEA1
MAGEA12
MAGEA3.A6
MAGEA4
MAGEC2
MAP3K7
MARCO
MFGE8
MGMT
MLH1
MMP1
MRC1
MS4A2
MSH6
MTOR
MXI1
MYC
NCAM1
NDUFA4L2
NECTIN2
NFKB1
NOD2
NOTCH1
NOTCH2
OLR1
P2RY13
PALMD
PC
PCK2
PDCD1LG2
PDGFB
PDGFRB
PDK1
PDZK1IP1
PF4
PFKM
PGPEP1
PIAS4
PIK3R1
PIK3R2
POLD1
PPARGC1B
PRKAA2
PRKCA
PRKX
PROM1
PRR5
PSMB5
PVR
RAD51C
RELA
RELN
RORC
RPTOR
S100A12
SBNO2
SELE
SERPINA1
SFRP1
SGK1
SIGLEC1
SIGLEC5
SIGLEC8
SIRPB2
SLC11A1
SMAP1
SNAI1
SOX10
SOX11
SOX2
SPP1
SPRY4
TBXAS1
TCF3
TDO2
TGFB1
TGFB3
THBD
TICAM1
TIE1
TLR2
TLR4
TNFRSF10C
TNFRSF10D
TNFRSF11A
TNFRSF11B
TNFRSF17
TNFRSF18
TNFRSF25
TNFSF12
TNFSF13
TNFSF18
TNFSF9
TPI1
TPM1
TPSAB1.B2
TREM1
TREM2
TWIST1
TWIST2
TYMP
ULBP2
VHL
VSIR
VTCN1
WNT2
WNT2B
WNT5A
WNT5B
ZC3H12A

### Sheet: S2B
Gene List		Top 10 ORA Gene Sets, by database:
A2M
ADAM12		KEGG
ANGPT1		Gene Set	Description	Size	Expect	Ratio	P Value	FDR
BCL6B		hsa04015	Rap1 signaling pathway	38	2.6656	3.3764	0.00062848	0.12507
C7		hsa04974	Protein digestion and absorption	9	0.63132	6.3359	0.0020529	0.20426
CCL14		hsa04014	Ras signaling pathway	48	3.367	2.673	0.0037856	0.25111
CD209		hsa04010	MAPK signaling pathway	62	4.3491	2.2993	0.0070507	0.35077
CD276		hsa04510	Focal adhesion	49	3.4372	2.3275	0.015418	0.61363
CDH11		hsa04512	ECM-receptor interaction	19	1.3328	3.0012	0.037532	1
CDH5		hsa04151	PI3K-Akt signaling pathway	101	7.0848	1.5526	0.077612	1
CLEC14A		hsa04340	Hedgehog signaling pathway	8	0.56117	3.564	0.10277	1
COL11A1		hsa04926	Relaxin signaling pathway	28	1.9641	2.0365	0.12497	1
COL5A1		hsa05418	Fluid shear stress and atherosclerosis	42	2.9462	1.6971	0.16248	1
COL6A3
COMP		Panther
CSF1R		Gene Set	Description	Size	Expect	Ratio	P Value	FDR
CXCL14		P00012	Cadherin signaling pathway	19	1.0767	2.7864	0.083138	1
CXorf36		P00057	Wnt signaling pathway	36	2.04	1.9608	0.13237	1
DAB2		P00021	FGF signaling pathway	14	0.79333	2.521	0.18408	1
DEPTOR		P00005	Angiogenesis	41	2.3233	1.7217	0.18929	1
DPP4		P00056	VEGF signaling pathway	15	0.85	2.3529	0.20547	1
FAM124B		P00034	Integrin signalling pathway	31	1.7567	1.7078	0.25095	1
FAP		P00052	TGF-beta signaling pathway	14	0.79333	1.2605	0.56634	1
FGF18		P06959	CCKR signaling map	37	2.0967	0.9539	0.64587	1
FGFR1		P00004	Alzheimer disease-presenilin pathway	21	1.19	0.84034	0.71894	1
FSTL3		P00018	EGF receptor signaling pathway	22	1.2467	0.80214	0.73606	1
GAS1
GLI1		Reactome
HDAC4		Gene Set	Description	Size	Expect	Ratio	P Value	FDR
HDC		R-HSA-1474244	Extracellular matrix organization	58	3.9444	3.5494	6.7124e-06	0.0036112
IFITM2		R-HSA-9006934	Signaling by Receptor Tyrosine Kinases	62	4.2164	3.0832	8.3412e-05	0.020341
IL33		R-HSA-114608	Platelet degranulation	19	1.2921	5.4175	0.00011343	0.020341
ITGB3		R-HSA-76005	Response to elevated platelet cytosolic Ca2+	20	1.3601	5.1466	0.00016562	0.022276
KDR		R-HSA-3000178	ECM proteoglycans	14	0.95209	5.2516	0.001465	0.14928
LOXL2		R-HSA-216083	Integrin cell surface interactions	28	1.9042	3.6761	0.0016648	0.14928
LRRC32		R-HSA-194313	VEGF ligand-receptor interactions	5	0.34003	8.8227	0.0026732	0.16998
MAP3K12		R-HSA-195399	VEGF binds to VEGFR leading to receptor dimerization	5	0.34003	8.8227	0.0026732	0.16998
MMRN2		R-HSA-1650814	Collagen biosynthesis and modifying enzymes	10	0.68006	5.8818	0.0029033	0.16998
MS4A4A		R-HSA-76002	Platelet activation, signaling and aggregation	31	2.1082	3.3204	0.0031595	0.16998
MS4A6A
MYCT1
NID2
NT5E
OLFML2B
PECAM1
PLA2G2A
PPARG
ROBO4
SELP
SERPINH1
SFRP4
SHC2
TGFBR2
THBS1
THY1
TNFAIP6
TNFRSF1A
VCAN
VEGFB
VEGFC
WNT11
ZEB1
ZEB2

### Sheet: S2C
Gene List		Top 10 ORA Gene Sets, by database:
ACVR1C
ADM		KEGG
AKT1		Gene Set	Description	Size	Expect	Ratio	P Value	FDR
ALDOA		hsa05160	Hepatitis C	42	13.361	1.6466	0.0033406	0.2157
ALDOC		hsa04141	Protein processing in endoplasmic reticulum	7	2.2268	2.6945	0.0050425	0.2157
ANGPT2		hsa04621	NOD-like receptor signaling pathway	51	16.223	1.541	0.0056412	0.2157
ANGPTL4		hsa03440	Homologous recombination	11	3.4992	2.2862	0.0059976	0.2157
ANLN		hsa05167	Kaposi sarcoma-associated herpesvirus infection	75	23.858	1.4251	0.0061931	0.2157
API5		hsa05230	Central carbon metabolism in cancer	29	9.2251	1.7344	0.0065035	0.2157
AREG		hsa05222	Small cell lung cancer	40	12.724	1.5718	0.010205	0.29012
ARG1		hsa05200	Pathways in cancer	152	48.352	1.2409	0.013269	0.33006
ARID1A		hsa04722	Neurotrophin signaling pathway	24	7.6346	1.7028	0.017236	0.38111
ARNT2		hsa03460	Fanconi anemia pathway	11	3.4992	2.0005	0.02875	0.4952
ATF3
BAMBI		Panther
BBS1		Gene Set	Description	Size	Expect	Ratio	P Value	FDR
BCL2		P06959	CCKR signaling map	37	11.717	1.6216	0.0062973	0.14935
BID		P00052	TGF-beta signaling pathway	14	4.4333	2.0301	0.010465	0.14935
BIRC3		P04393	Ras Pathway	10	3.1667	2.2105	0.013178	0.14935
BIRC5		P00034	Integrin signalling pathway	31	9.8167	1.528	0.030609	0.26018
BLM		P00018	EGF receptor signaling pathway	22	6.9667	1.5789	0.04943	0.33612
BMP2		P00006	Apoptosis signaling pathway	39	12.35	1.3765	0.064999	0.3501
BNIP3L		P00059	p53 pathway	26	8.2333	1.4575	0.077322	0.3501
BRCA1		P00046	Oxidative stress response	6	1.9	2.1053	0.082377	0.3501
BRCA2		P00048	PI3 kinase pathway	12	3.8	1.5789	0.14139	0.4965
BRIP1		P00024	Glycolysis	7	2.2167	1.8045	0.14603	0.4965
C5
CASP3		Reactome
CCL20		Gene Set	Description	Size	Expect	Ratio	P Value	FDR
CCNB1		R-HSA-909733	Interferon alpha/beta signaling	38	12.569	1.9095	8.7262e-05	0.046947
CCND1		R-HSA-69620	Cell Cycle Checkpoints	27	8.9304	2.0156	0.00027398	0.04973
CCNO		R-HSA-69481	G2/M Checkpoints	18	5.9536	2.1835	0.00066384	0.04973
CD274		R-HSA-5685938	HDR through Single Strand Annealing (SSA)	9	2.9768	2.6874	0.00084148	0.04973
CD47		R-HSA-3000157	Laminin interactions	9	2.9768	2.6874	0.00084148	0.04973
CD70		R-HSA-1640170	Cell Cycle	47	15.546	1.6725	0.00092337	0.04973
CD8B		R-HSA-913531	Interferon Signaling	62	20.507	1.5604	0.0011685	0.04973
CDC20		R-HSA-5693537	Resolution of D-Loop Structures	11	3.6383	2.4737	0.0011754	0.04973
CDC25C		R-HSA-5693554	Resolution of D-loop Structures through Synthesis-Dependent Strand Annealing (SDSA)	11	3.6383	2.4737	0.0011754	0.04973
CDH1		R-HSA-5693568	Resolution of D-loop Structures through Holliday Junction Intermediates	11	3.6383	2.4737	0.0011754	0.04973
CDK2
CENPF
CEP55
CLEC5A
COL17A1
COL4A5
CRABP2
CUL3
CXCL1
CXCL10
CXCL11
CXCL2
CXCL3
CXCL8
DLL1
DTX3L
DUSP1
DUSP5
E2F3
EDN1
EGFR
EGR1
EIF2AK2
ENO1
ERO1A
ESR1
EXO1
EZH2
FANCA
FAS
FLNB
FLT1
FOSL1
GBP1
GBP2
GBP4
GOT1
GOT2
HELLS
HERC6
HIF1A
HK2
HMGB1
HPV16_E2
HPV16_E6
HPV16_E7
ICAM1
ICAM5
ICOSLG
IDO1
IFI16
IFI27
IFI6
IFIH1
IFIT1
IFIT2
IFIT3
IFITM1
IFNAR1
IFNGR1
IL11RA
IL12RB2
IL15
IL17A
IL18
IL1R2
IL1RN
IL22RA1
IL2RG
IRF2
IRF7
IRF9
ISG15
ITGA1
ITGA2
ITGA6
ITGAV
ITGB8
ITPK1
JAG1
KIF2C
KIT
KRAS
LAMA1
LAMB3
LAMC2
LDHA
LDHB
MAGEC1
MAML2
MAP3K5
MAPK10
MB21D1
MELK
MET
MICA
MICB
MKI67
MLANA
MMP7
MRE11
MSH2
MX1
NBN
NECTIN1
NF1
NFE2L2
NFIL3
NFKB2
NFKBIA
NFKBIE
NGFR
NRAS
OAS1
OAS2
OAS3
OASL
P4HA1
P4HA2
PARP12
PARP9
PDGFA
PFKFB3
PIK3CA
PKM
PLOD2
PRLR
PSMB8
PSMB9
PTCD2
PTEN
PTGS2
PTPN11
RAD50
RAD51
RASAL1
RB1
RELB
REN
RICTOR
RIPK1
RIPK2
RNLS
ROR2
RPS6KB1
RRM2
RSAD2
S100A8
S100A9
SAMD9
SERPINB5
SFXN1
SIRPA
SLC16A1
SLC1A5
SLC2A1
SLC7A5
SMAD5
SNCA
SOCS1
SPIB
SREBF1
SRP54
STAT1
STAT2
STAT3
STC1
SYK
TAF3
TAP1
TAP2
TGFB2
TGFBR1
TLR1
TLR3
TLR5
TLR8
TMEM173
TNFAIP3
TNFRSF10B
TNFRSF9
TNFSF10
TNFSF4
TNKS
TP53
TRIM21
TSLP
TTC30A
TWF1
TYMS
UBE2C
UBE2T
VCAM1
VEGFA
WDR76
WNT10A
WNT3A
WNT4
WNT7B

### Sheet: S2D
Gene List		Top 10 ORA Gene Sets, by database:
ADORA2A
APH1B		KEGG
APOL6		Gene Set	Description	Size	Expect	Ratio	P Value	FDR
ATM		hsa05330	Allograft rejection	31	8.1419	3.0705	1.1356e-10	2.2598e-08
B2M		hsa04940	Type I diabetes mellitus	29	7.6166	3.0197	1.329e-09	8.9055e-08
BATF3		hsa05320	Autoimmune thyroid disease	31	8.1419	2.9477	1.3425e-09	8.9055e-08
BLK		hsa05416	Viral myocarditis	32	8.4046	2.8556	4.1616e-09	2.0704e-07
BTLA		hsa05332	Graft-versus-host disease	34	8.9299	2.6876	3.1128e-08	1.2076e-06
C1QA		hsa04612	Antigen processing and presentation	32	8.4046	2.7366	3.641e-08	1.2076e-06
C1QB		hsa04658	Th1 and Th2 cell differentiation	51	13.395	2.3143	5.4157e-08	1.5396e-06
C5AR1		hsa04659	Th17 cell differentiation	55	14.445	2.2152	1.4109e-07	3.5095e-06
CASP1		hsa04514	Cell adhesion molecules (CAMs)	62	16.284	2.088	3.9642e-07	8.7654e-06
CASP8		hsa04672	Intestinal immune network for IgA production	31	8.1419	2.5792	7.8589e-07	1.5639e-05
CCL19
CCL21		Panther
CCL22		Gene Set	Description	Size	Expect	Ratio	P Value	FDR
CCL4		P00053	T cell activation	32	8.5333	2.4609	1.0483e-06	3.5643e-05
CCL5		P00031	Inflammation mediated by chemokine and cytokine signaling pathway	50	13.333	1.5	0.017455	0.23846
CCND2		P00049	Parkinson disease	8	2.1333	2.3438	0.033793	0.23846
CCND3		P00038	JAK/STAT signaling pathway	8	2.1333	2.3438	0.033793	0.23846
CCR2		P00010	B cell activation	16	4.2667	1.875	0.035068	0.23846
CCR4		P00009	Axon guidance mediated by netrin	7	1.8667	2.1429	0.084499	0.47883
CCR5		P00054	Toll receptor signaling pathway	21	5.6	1.25	0.31325	1
CD19		P00019	Endothelin signaling pathway	11	2.9333	1.3636	0.33184	1
CD1C		P00047	PDGF signaling pathway	25	6.6667	1.2	0.33765	1
CD2		P00035	Interferon-gamma signaling pathway	8	2.1333	1.4063	0.36279	1
CD244
CD247		Reactome
CD27		Gene Set	Description	Size	Expect	Ratio	P Value	FDR
CD28		R-HSA-1280218	Adaptive Immune System	146	38.362	1.8247	7.5528e-11	4.0634e-08
CD38		R-HSA-168256	Immune System	355	93.277	1.3187	4.9833e-08	6.175e-06
CD3D		R-HSA-202427	Phosphorylation of CD3 and TCR zeta chains	15	3.9413	3.5522	5.7389e-08	6.175e-06
CD3E		R-HSA-202433	Generation of second messenger molecules	15	3.9413	3.5522	5.7389e-08	6.175e-06
CD3G		R-HSA-202430	Translocation of ZAP-70 to Immunological synapse	15	3.9413	3.5522	5.7389e-08	6.175e-06
CD4		R-HSA-388841	Costimulation by the CD28 family	35	9.1963	2.501	5.2994e-07	4.7518e-05
CD40		R-HSA-2132295	MHC class II antigen presentation	15	3.9413	3.2984	1.2494e-06	9.6022e-05
CD40LG		R-HSA-389948	PD-1 signaling	18	4.7295	2.9601	5.3436e-06	0.00035936
CD45RA		R-HSA-198933	Immunoregulatory interactions between a Lymphoid and a non-Lymphoid cell	56	14.714	1.9709	1.7298e-05	0.001034
CD45RB		R-HSA-202403	TCR signaling	33	8.6708	2.0759	0.00036763	0.019779
CD45RO
CD48
CD5
CD6
CD69
CD7
CD74
CD79A
CD79B
CD80
CD84
CD86
CD8A
CD96
CLECL1
CSF2RB
CTLA4
CTSS
CTSW
CXCL13
CXCL9
CXCR3
CXCR4
CXCR6
CYBB
DDB2
DUSP2
ENTPD1
EOMES
EPM2AIP1
FAM30A
FASLG
FCGR2B
FCRL2
FOXP3
FUT4
FYN
GIMAP4
GIMAP6
GLS
GMIP
GPSM3
GZMA
GZMB
GZMH
GZMK
GZMM
HCK
HLA.A
HLA.DMA
HLA.DMB
HLA.DOA
HLA.DOB
HLA.DPA1
HLA.DPB1
HLA.DQA1
HLA.DQB1
HLA.DRA
HLA.DRB1
HLA.DRB5
HLA.E
HLA.F
ICAM2
ICAM3
ICOS
IFNG
IKBKB
IL10RA
IL16
IL18R1
IL2
IL21R
IL2RA
IL2RB
IL6R
IL7R
IRF1
IRF3
IRF4
IRF8
ITGA4
ITGAE
ITGAL
ITGAX
ITGB2
JAG2
JAK1
JAK2
JAK3
KAT2B
KLRB1
KLRD1
KLRK1
LAG3
LAIR1
LCK
LGALS9
LILRB4
LTB
LY9
LY96
MAGEB2
MAP3K8
MFNG
MMP9
MS4A1
MYD88
NCR1
NEIL1
NFAM1
NFATC2
NKG7
NLRC5
NLRP3
NOS2
OTOA
PARP4
PDCD1
PIK3CD
PIK3CG
PIK3R5
PLA1A
PMS2
PNOC
PRF1
PRKACB
PSMB10
PTGER4
PTPRC
PVRIG
RASGRF1
RBL2
RIPK3
ROCK1
RPL23
RPL7A
RUNX3
SAMSN1
SELL
SH2D1A
SLAMF7
STAT4
TAPBP
TAPBPL
TBX21
TCL1A
TIGIT
TLR7
TLR9
TMEM140
TNF
TNFRSF14
TNFRSF1B
TNFRSF4
TNFRSF8
TNFSF13B
TNFSF8
TRAF1
TRAF3
TRAT1
UBA7
XCL1.2
ZAP70
